# The developing leaf of the wild grass *Brachypodium distachyon* at single-cell resolution

**DOI:** 10.1101/2025.11.03.686118

**Authors:** Lea S. Berg, Paola Ruiz Duarte, Inés Hidalgo Prados, Nathan T. Lacombe, Rashmi Tandon, Isaia Vardanega, Jan E. Maika, Roxane P. Spiegelhalder, Ambuj Gore, Heike Lindner, Rüdiger Simon, Michael T. Raissig

**Author notes:** Corresponding author: MTR.

## Abstract

Leaves are the plant’s main photosynthetic organs and drive Earth’s primary production. Grasses form longitudinal leaves with parallel venation and graminoid stomata. Yet, how distinct leaf tissues coordinatively develop to build functional grass leaf anatomy is not well understood. Here, we decoded the developing grass leaf from vegetative meristems to mature tissues using single-cell RNA-sequencing in the wild grass *Brachypodium distachyon*. In-depth analysis of epidermal clusters and multiplexed whole-mount RNA-fluorescence *in situ* hybridization resolved most epidermal lineages and confirmed them *in planta*. Gene regulatory network analysis distinguished the targetome of the two co-expressed, yet functionally divergent stomatal transcription factors *BdMUTE* and *BdFAMA*. Finally, we used our dataset to identify and functionally describe *BdGRAS32*’s role in cell division inhibition and a stomata-specific function for a cell wall modifying enzyme. Together, our single-cell grass leaf atlas enables the dissection of developmental processes that shape the leaf sustaining global food production.
