## Supplementary material for "The developing leaf of the wild grass *Brachypodium distachyon* at single-cell resolution": Table S7

### Sheet: targetome_MUTE_vs_FAMA
	TG	TF.x	cluster	weight.x	TF.y	weight.y	group	GO	term
1	BdiBd21-3.1G0044700	BdiBd21-3.1G0240400	Cluster_7	27.763	BdiBd21-3.2G0300000	0.640357	MUTE preferred	GO:0009742	brassinosteroid mediated signaling pathway
2	BdiBd21-3.1G0110100	BdiBd21-3.1G0240400	Cluster_7	25.88	BdiBd21-3.2G0300000	1.19312	MUTE preferred	GO:0007018	microtubule-based movement
3	BdiBd21-3.1G0122900	BdiBd21-3.1G0240400	Cluster_7	4.44154	BdiBd21-3.2G0300000	0.0848915	MUTE preferred	GO:0031507	heterochromatin formation
4	BdiBd21-3.1G0135200	BdiBd21-3.1G0240400	Cluster_7	17.2686	BdiBd21-3.2G0300000	0.133651	MUTE preferred	NA	NA
5	BdiBd21-3.1G0176600	BdiBd21-3.1G0240400	Cluster_7	8.85399	BdiBd21-3.2G0300000	0.0983452	MUTE preferred	GO:0006952	defense response
6	BdiBd21-3.1G0176600	BdiBd21-3.1G0240400	Cluster_7	8.85399	BdiBd21-3.2G0300000	0.0983452	MUTE preferred	GO:0034605	cellular response to heat
7	BdiBd21-3.1G0188400	BdiBd21-3.1G0240400	Cluster_7	11.1009	BdiBd21-3.2G0300000	0.481386	MUTE preferred	GO:0009734	auxin-activated signaling pathway
8	BdiBd21-3.1G0188400	BdiBd21-3.1G0240400	Cluster_7	11.1009	BdiBd21-3.2G0300000	0.481386	MUTE preferred	GO:0010087	phloem or xylem histogenesis
9	BdiBd21-3.1G0188400	BdiBd21-3.1G0240400	Cluster_7	11.1009	BdiBd21-3.2G0300000	0.481386	MUTE preferred	GO:0010305	leaf vascular tissue pattern formation
10	BdiBd21-3.1G0195900	BdiBd21-3.1G0240400	Cluster_7	10.8955	BdiBd21-3.2G0300000	0.328583	MUTE preferred	GO:0000070	mitotic sister chromatid segregation
11	BdiBd21-3.1G0198800	BdiBd21-3.1G0240400	Cluster_7	32.6406	BdiBd21-3.2G0300000	0.0562894	MUTE preferred	NA	NA
12	BdiBd21-3.1G0222200	BdiBd21-3.1G0240400	Cluster_7	4.70998	BdiBd21-3.2G0300000	0.120089	MUTE preferred	NA	NA
13	BdiBd21-3.1G0225100	BdiBd21-3.1G0240400	Cluster_7	1.11689	BdiBd21-3.2G0300000	0.0102082	MUTE preferred	NA	NA
14	BdiBd21-3.1G0225300	BdiBd21-3.1G0240400	Cluster_7	25.9231	BdiBd21-3.2G0300000	0.150619	MUTE preferred	GO:0007165	signal transduction
15	BdiBd21-3.1G0225300	BdiBd21-3.1G0240400	Cluster_7	25.9231	BdiBd21-3.2G0300000	0.150619	MUTE preferred	GO:0006338	chromatin remodeling
16	BdiBd21-3.1G0248100	BdiBd21-3.1G0240400	Cluster_7	7.09088	BdiBd21-3.2G0300000	0.0903675	MUTE preferred	GO:0007076	mitotic chromosome condensation
17	BdiBd21-3.1G0248100	BdiBd21-3.1G0240400	Cluster_7	7.09088	BdiBd21-3.2G0300000	0.0903675	MUTE preferred	GO:0051301	cell division
18	BdiBd21-3.1G0248100	BdiBd21-3.1G0240400	Cluster_7	7.09088	BdiBd21-3.2G0300000	0.0903675	MUTE preferred	GO:0000278	mitotic cell cycle
19	BdiBd21-3.1G0248100	BdiBd21-3.1G0240400	Cluster_7	7.09088	BdiBd21-3.2G0300000	0.0903675	MUTE preferred	GO:0030261	chromosome condensation
20	BdiBd21-3.1G0248100	BdiBd21-3.1G0240400	Cluster_7	7.09088	BdiBd21-3.2G0300000	0.0903675	MUTE preferred	GO:0010032	meiotic chromosome condensation
21	BdiBd21-3.1G0267400	BdiBd21-3.1G0240400	Cluster_7	0.404498	BdiBd21-3.2G0300000	0.0173798	MUTE preferred	GO:0016567	protein ubiquitination
22	BdiBd21-3.2G0069800	BdiBd21-3.1G0240400	Cluster_7	2.08864	BdiBd21-3.2G0300000	0.0145854	MUTE preferred	GO:0006357	regulation of transcription by RNA polymerase II
23	BdiBd21-3.2G0091800	BdiBd21-3.1G0240400	Cluster_7	4.13844	BdiBd21-3.2G0300000	0.12542	MUTE preferred	NA	NA
24	BdiBd21-3.2G0098200	BdiBd21-3.1G0240400	Cluster_7	10.0678	BdiBd21-3.2G0300000	0.176106	MUTE preferred	GO:0045892	negative regulation of DNA-templated transcription
25	BdiBd21-3.2G0220700	BdiBd21-3.1G0240400	Cluster_7	5.30774	BdiBd21-3.2G0300000	0.194123	MUTE preferred	NA	NA
26	BdiBd21-3.2G0276900	BdiBd21-3.1G0240400	Cluster_7	4.70693	BdiBd21-3.2G0300000	0.225774	MUTE preferred	GO:0051321	meiotic cell cycle
27	BdiBd21-3.2G0276900	BdiBd21-3.1G0240400	Cluster_7	4.70693	BdiBd21-3.2G0300000	0.225774	MUTE preferred	GO:0030261	chromosome condensation
28	BdiBd21-3.2G0276900	BdiBd21-3.1G0240400	Cluster_7	4.70693	BdiBd21-3.2G0300000	0.225774	MUTE preferred	GO:0007076	mitotic chromosome condensation
29	BdiBd21-3.2G0276900	BdiBd21-3.1G0240400	Cluster_7	4.70693	BdiBd21-3.2G0300000	0.225774	MUTE preferred	GO:0051276	chromosome organization
30	BdiBd21-3.3G0038400	BdiBd21-3.1G0240400	Cluster_7	3.28339	BdiBd21-3.2G0300000	0.0569116	MUTE preferred	NA	NA
31	BdiBd21-3.3G0090800	BdiBd21-3.1G0240400	Cluster_7	31.5568	BdiBd21-3.2G0300000	0.349438	MUTE preferred	GO:0000082	G1/S transition of mitotic cell cycle
32	BdiBd21-3.3G0090800	BdiBd21-3.1G0240400	Cluster_7	31.5568	BdiBd21-3.2G0300000	0.349438	MUTE preferred	GO:0051301	cell division
33	BdiBd21-3.3G0171100	BdiBd21-3.1G0240400	Cluster_7	5.08909	BdiBd21-3.2G0300000	0.176513	MUTE preferred	GO:0010197	polar nucleus fusion
34	BdiBd21-3.3G0205500	BdiBd21-3.1G0240400	Cluster_7	6.6025	BdiBd21-3.2G0300000	0.186525	MUTE preferred	NA	NA
35	BdiBd21-3.3G0207600	BdiBd21-3.1G0240400	Cluster_7	22.8619	BdiBd21-3.2G0300000	0.398708	MUTE preferred	NA	NA
36	BdiBd21-3.4G0072500	BdiBd21-3.1G0240400	Cluster_7	11.5309	BdiBd21-3.2G0300000	0.234026	MUTE preferred	GO:0007097	nuclear migration
37	BdiBd21-3.4G0072500	BdiBd21-3.1G0240400	Cluster_7	11.5309	BdiBd21-3.2G0300000	0.234026	MUTE preferred	GO:0007018	microtubule-based movement
38	BdiBd21-3.4G0072500	BdiBd21-3.1G0240400	Cluster_7	11.5309	BdiBd21-3.2G0300000	0.234026	MUTE preferred	GO:0007017	microtubule-based process
39	BdiBd21-3.4G0072500	BdiBd21-3.1G0240400	Cluster_7	11.5309	BdiBd21-3.2G0300000	0.234026	MUTE preferred	GO:0051647	nucleus localization
40	BdiBd21-3.4G0072500	BdiBd21-3.1G0240400	Cluster_7	11.5309	BdiBd21-3.2G0300000	0.234026	MUTE preferred	GO:0031534	minus-end directed microtubule sliding
41	BdiBd21-3.4G0093100	BdiBd21-3.1G0240400	Cluster_7	12.515	BdiBd21-3.2G0300000	0.18219	MUTE preferred	GO:0051301	cell division
42	BdiBd21-3.4G0093100	BdiBd21-3.1G0240400	Cluster_7	12.515	BdiBd21-3.2G0300000	0.18219	MUTE preferred	GO:0000082	G1/S transition of mitotic cell cycle
43	BdiBd21-3.4G0093100	BdiBd21-3.1G0240400	Cluster_7	12.515	BdiBd21-3.2G0300000	0.18219	MUTE preferred	GO:0044772	mitotic cell cycle phase transition
44	BdiBd21-3.4G0099500	BdiBd21-3.1G0240400	Cluster_7	41.7445	BdiBd21-3.2G0300000	0.420382	MUTE preferred	GO:0006865	amino acid transport
45	BdiBd21-3.4G0099500	BdiBd21-3.1G0240400	Cluster_7	41.7445	BdiBd21-3.2G0300000	0.420382	MUTE preferred	GO:0003333	amino acid transmembrane transport
46	BdiBd21-3.4G0112100	BdiBd21-3.1G0240400	Cluster_7	6.98277	BdiBd21-3.2G0300000	0.228512	MUTE preferred	GO:0071897	DNA biosynthetic process
47	BdiBd21-3.4G0112100	BdiBd21-3.1G0240400	Cluster_7	6.98277	BdiBd21-3.2G0300000	0.228512	MUTE preferred	GO:0006302	double-strand break repair
48	BdiBd21-3.4G0112100	BdiBd21-3.1G0240400	Cluster_7	6.98277	BdiBd21-3.2G0300000	0.228512	MUTE preferred	GO:0006261	DNA-templated DNA replication
49	BdiBd21-3.4G0112100	BdiBd21-3.1G0240400	Cluster_7	6.98277	BdiBd21-3.2G0300000	0.228512	MUTE preferred	GO:0006259	DNA metabolic process
50	BdiBd21-3.4G0302400	BdiBd21-3.1G0240400	Cluster_7	11.74	BdiBd21-3.2G0300000	0.470228	MUTE preferred	NA	NA
51	BdiBd21-3.4G0383300	BdiBd21-3.1G0240400	Cluster_7	19.526	BdiBd21-3.2G0300000	0.513563	MUTE preferred	GO:0006357	regulation of transcription by RNA polymerase II
52	BdiBd21-3.4G0383300	BdiBd21-3.1G0240400	Cluster_7	19.526	BdiBd21-3.2G0300000	0.513563	MUTE preferred	GO:0006338	chromatin remodeling
53	BdiBd21-3.4G0497900	BdiBd21-3.1G0240400	Cluster_7	11.9295	BdiBd21-3.2G0300000	0.176869	MUTE preferred	GO:0061936	fusion of sperm to egg plasma membrane involved in double fertilization forming a zygote and endosperm
54	BdiBd21-3.4G0497900	BdiBd21-3.1G0240400	Cluster_7	11.9295	BdiBd21-3.2G0300000	0.176869	MUTE preferred	GO:0045026	plasma membrane fusion
55	BdiBd21-3.4G0497900	BdiBd21-3.1G0240400	Cluster_7	11.9295	BdiBd21-3.2G0300000	0.176869	MUTE preferred	GO:0009567	double fertilization forming a zygote and endosperm
56	BdiBd21-3.4G0497900	BdiBd21-3.1G0240400	Cluster_7	11.9295	BdiBd21-3.2G0300000	0.176869	MUTE preferred	GO:0010183	pollen tube guidance
57	BdiBd21-3.4G0497900	BdiBd21-3.1G0240400	Cluster_7	11.9295	BdiBd21-3.2G0300000	0.176869	MUTE preferred	GO:0048235	pollen sperm cell differentiation
58	BdiBd21-3.4G0509100	BdiBd21-3.1G0240400	Cluster_7	1.29311	BdiBd21-3.2G0300000	0.0346628	MUTE preferred	GO:0006633	fatty acid biosynthetic process
59	BdiBd21-3.4G0578900	BdiBd21-3.1G0240400	Cluster_7	2.27094	BdiBd21-3.2G0300000	0.0879483	MUTE preferred	GO:0006355	regulation of DNA-templated transcription
60	BdiBd21-3.4G0578900	BdiBd21-3.1G0240400	Cluster_7	2.27094	BdiBd21-3.2G0300000	0.0879483	MUTE preferred	GO:2000032	regulation of secondary shoot formation
61	BdiBd21-3.5G0149800	BdiBd21-3.1G0240400	Cluster_7	0.947226	BdiBd21-3.2G0300000	0.0101659	MUTE preferred	NA	NA
62	BdiBd21-3.5G0168100	BdiBd21-3.1G0240400	Cluster_7	12.4074	BdiBd21-3.2G0300000	0.192977	MUTE preferred	GO:0051783	regulation of nuclear division
63	BdiBd21-3.5G0204900	BdiBd21-3.1G0240400	Cluster_7	42.0245	BdiBd21-3.2G0300000	1.20314	MUTE preferred	NA	NA
64	BdiBd21-3.5G0298600	BdiBd21-3.1G0240400	Cluster_7	0.780551	BdiBd21-3.2G0300000	0.00257596	MUTE preferred	GO:0051225	spindle assembly
65	BdiBd21-3.5G0298600	BdiBd21-3.1G0240400	Cluster_7	0.780551	BdiBd21-3.2G0300000	0.00257596	MUTE preferred	GO:0007018	microtubule-based movement
66	BdiBd21-3.1G0015000	BdiBd21-3.1G0240400	Cluster_7	0.147853	NA	NA	MUTE only	GO:0006355	regulation of DNA-templated transcription
67	BdiBd21-3.1G0039100	BdiBd21-3.1G0240400	Cluster_7	0.766499	NA	NA	MUTE only	NA	NA
68	BdiBd21-3.1G0069700	BdiBd21-3.1G0240400	Cluster_7	10.5045	NA	NA	MUTE only	GO:0003006	developmental process involved in reproduction
69	BdiBd21-3.1G0070300	BdiBd21-3.1G0240400	Cluster_7	0.628123	NA	NA	MUTE only	GO:0030261	chromosome condensation
70	BdiBd21-3.1G0070300	BdiBd21-3.1G0240400	Cluster_7	0.628123	NA	NA	MUTE only	GO:0045910	negative regulation of DNA recombination
71	BdiBd21-3.1G0070300	BdiBd21-3.1G0240400	Cluster_7	0.628123	NA	NA	MUTE only	GO:0006334	nucleosome assembly
72	BdiBd21-3.1G0080500	BdiBd21-3.1G0240400	Cluster_7	0.445482	NA	NA	MUTE only	GO:0006334	nucleosome assembly
73	BdiBd21-3.1G0080900	BdiBd21-3.1G0240400	Cluster_7	0.726202	NA	NA	MUTE only	NA	NA
74	BdiBd21-3.1G0089300	BdiBd21-3.1G0240400	Cluster_7	0.36018	NA	NA	MUTE only	GO:0009653	anatomical structure morphogenesis
75	BdiBd21-3.1G0094500	BdiBd21-3.1G0240400	Cluster_7	1.59049	NA	NA	MUTE only	GO:0007142	male meiosis II
76	BdiBd21-3.1G0108600	BdiBd21-3.1G0240400	Cluster_7	1.80904	NA	NA	MUTE only	NA	NA
77	BdiBd21-3.1G0108900	BdiBd21-3.1G0240400	Cluster_7	15.1829	NA	NA	MUTE only	NA	NA
78	BdiBd21-3.1G0151100	BdiBd21-3.1G0240400	Cluster_7	2.62035	NA	NA	MUTE only	GO:0006355	regulation of DNA-templated transcription
79	BdiBd21-3.1G0161000	BdiBd21-3.1G0240400	Cluster_7	3.87019	NA	NA	MUTE only	NA	NA
80	BdiBd21-3.1G0175200	BdiBd21-3.1G0240400	Cluster_7	0.866246	NA	NA	MUTE only	NA	NA
81	BdiBd21-3.1G0185700	BdiBd21-3.1G0240400	Cluster_7	8.52787	NA	NA	MUTE only	GO:0006355	regulation of DNA-templated transcription
82	BdiBd21-3.1G0185700	BdiBd21-3.1G0240400	Cluster_7	8.52787	NA	NA	MUTE only	GO:0006338	chromatin remodeling
83	BdiBd21-3.1G0213800	BdiBd21-3.1G0240400	Cluster_7	1.61292	NA	NA	MUTE only	GO:0007094	mitotic spindle assembly checkpoint signaling
84	BdiBd21-3.1G0258500	BdiBd21-3.1G0240400	Cluster_7	1.55149	NA	NA	MUTE only	GO:0010119	regulation of stomatal movement
85	BdiBd21-3.1G0258500	BdiBd21-3.1G0240400	Cluster_7	1.55149	NA	NA	MUTE only	GO:0007015	actin filament organization
86	BdiBd21-3.2G0004400	BdiBd21-3.1G0240400	Cluster_7	0.322579	NA	NA	MUTE only	NA	NA
87	BdiBd21-3.2G0045600	BdiBd21-3.1G0240400	Cluster_7	0.947772	NA	NA	MUTE only	NA	NA
88	BdiBd21-3.2G0052000	BdiBd21-3.1G0240400	Cluster_7	4.35559	NA	NA	MUTE only	GO:0006281	DNA repair
89	BdiBd21-3.2G0052000	BdiBd21-3.1G0240400	Cluster_7	4.35559	NA	NA	MUTE only	GO:0006355	regulation of DNA-templated transcription
90	BdiBd21-3.2G0052000	BdiBd21-3.1G0240400	Cluster_7	4.35559	NA	NA	MUTE only	GO:0006310	DNA recombination
91	BdiBd21-3.2G0052000	BdiBd21-3.1G0240400	Cluster_7	4.35559	NA	NA	MUTE only	GO:0000724	double-strand break repair via homologous recombination
92	BdiBd21-3.2G0094800	BdiBd21-3.1G0240400	Cluster_7	1.64542	NA	NA	MUTE only	GO:0006260	DNA replication
93	BdiBd21-3.2G0094800	BdiBd21-3.1G0240400	Cluster_7	1.64542	NA	NA	MUTE only	GO:0007095	mitotic G2 DNA damage checkpoint signaling
94	BdiBd21-3.2G0094800	BdiBd21-3.1G0240400	Cluster_7	1.64542	NA	NA	MUTE only	GO:0010212	response to ionizing radiation
95	BdiBd21-3.2G0094800	BdiBd21-3.1G0240400	Cluster_7	1.64542	NA	NA	MUTE only	GO:0030174	regulation of DNA-templated DNA replication initiation
96	BdiBd21-3.2G0094800	BdiBd21-3.1G0240400	Cluster_7	1.64542	NA	NA	MUTE only	GO:0033314	mitotic DNA replication checkpoint signaling
97	BdiBd21-3.2G0134400	BdiBd21-3.1G0240400	Cluster_7	3.74756	NA	NA	MUTE only	GO:0003006	developmental process involved in reproduction
98	BdiBd21-3.2G0266800	BdiBd21-3.1G0240400	Cluster_7	12.2184	NA	NA	MUTE only	GO:0010332	response to gamma radiation
99	BdiBd21-3.2G0266800	BdiBd21-3.1G0240400	Cluster_7	12.2184	NA	NA	MUTE only	GO:0006310	DNA recombination
100	BdiBd21-3.2G0266800	BdiBd21-3.1G0240400	Cluster_7	12.2184	NA	NA	MUTE only	GO:0000724	double-strand break repair via homologous recombination
101	BdiBd21-3.2G0266800	BdiBd21-3.1G0240400	Cluster_7	12.2184	NA	NA	MUTE only	GO:0045944	positive regulation of transcription by RNA polymerase II
102	BdiBd21-3.2G0266800	BdiBd21-3.1G0240400	Cluster_7	12.2184	NA	NA	MUTE only	GO:0071480	cellular response to gamma radiation
103	BdiBd21-3.2G0266800	BdiBd21-3.1G0240400	Cluster_7	12.2184	NA	NA	MUTE only	GO:0006281	DNA repair
104	BdiBd21-3.2G0269500	BdiBd21-3.1G0240400	Cluster_7	0.690435	NA	NA	MUTE only	NA	NA
105	BdiBd21-3.2G0288500	BdiBd21-3.1G0240400	Cluster_7	0.896243	NA	NA	MUTE only	NA	NA
106	BdiBd21-3.3G0172300	BdiBd21-3.1G0240400	Cluster_7	2.86889	NA	NA	MUTE only	GO:0045892	negative regulation of DNA-templated transcription
107	BdiBd21-3.3G0218100	BdiBd21-3.1G0240400	Cluster_7	2.97634	NA	NA	MUTE only	GO:0007059	chromosome segregation
108	BdiBd21-3.3G0218100	BdiBd21-3.1G0240400	Cluster_7	2.97634	NA	NA	MUTE only	GO:0051301	cell division
109	BdiBd21-3.3G0242700	BdiBd21-3.1G0240400	Cluster_7	1.28777	NA	NA	MUTE only	GO:0000278	mitotic cell cycle
110	BdiBd21-3.3G0242700	BdiBd21-3.1G0240400	Cluster_7	1.28777	NA	NA	MUTE only	GO:0007020	microtubule nucleation
111	BdiBd21-3.3G0242700	BdiBd21-3.1G0240400	Cluster_7	1.28777	NA	NA	MUTE only	GO:0051225	spindle assembly
112	BdiBd21-3.3G0242700	BdiBd21-3.1G0240400	Cluster_7	1.28777	NA	NA	MUTE only	GO:0031023	microtubule organizing center organization
113	BdiBd21-3.3G0242700	BdiBd21-3.1G0240400	Cluster_7	1.28777	NA	NA	MUTE only	GO:0000911	cytokinesis by cell plate formation
114	BdiBd21-3.4G0075100	BdiBd21-3.1G0240400	Cluster_7	0.768457	NA	NA	MUTE only	NA	NA
115	BdiBd21-3.4G0510000	BdiBd21-3.1G0240400	Cluster_7	1.34141	NA	NA	MUTE only	NA	NA
116	BdiBd21-3.4G0529300	BdiBd21-3.1G0240400	Cluster_7	0.922114	NA	NA	MUTE only	NA	NA
117	BdiBd21-3.5G0085200	BdiBd21-3.1G0240400	Cluster_7	1.12842	NA	NA	MUTE only	NA	NA
118	BdiBd21-3.5G0165500	BdiBd21-3.1G0240400	Cluster_7	17.8006	NA	NA	MUTE only	NA	NA
119	BdiBd21-3.5G0248800	BdiBd21-3.1G0240400	Cluster_7	0.174806	NA	NA	MUTE only	GO:0006334	nucleosome assembly
120	BdiBd21-3.5G0248800	BdiBd21-3.1G0240400	Cluster_7	0.174806	NA	NA	MUTE only	GO:0045910	negative regulation of DNA recombination
121	BdiBd21-3.5G0248800	BdiBd21-3.1G0240400	Cluster_7	0.174806	NA	NA	MUTE only	GO:0030261	chromosome condensation
122	BdiBd21-3.5G0323400	BdiBd21-3.1G0240400	Cluster_7	3.08227	NA	NA	MUTE only	GO:0006629	lipid metabolic process
123	BdiBd21-3.1G0037200	BdiBd21-3.1G0240400	Cluster_7	0.88635	BdiBd21-3.2G0300000	71.6234	FAMA preferred	GO:0046835	carbohydrate phosphorylation
124	BdiBd21-3.1G0037200	BdiBd21-3.1G0240400	Cluster_7	0.88635	BdiBd21-3.2G0300000	71.6234	FAMA preferred	GO:0006012	galactose metabolic process
125	BdiBd21-3.1G0098900	BdiBd21-3.1G0240400	Cluster_7	0.00381287	BdiBd21-3.2G0300000	2.43986	FAMA preferred	NA	NA
126	BdiBd21-3.1G0107600	BdiBd21-3.1G0240400	Cluster_7	0.332317	BdiBd21-3.2G0300000	28.086	FAMA preferred	GO:0006979	response to oxidative stress
127	BdiBd21-3.1G0107600	BdiBd21-3.1G0240400	Cluster_7	0.332317	BdiBd21-3.2G0300000	28.086	FAMA preferred	GO:0098869	cellular oxidant detoxification
128	BdiBd21-3.1G0107600	BdiBd21-3.1G0240400	Cluster_7	0.332317	BdiBd21-3.2G0300000	28.086	FAMA preferred	GO:0042744	hydrogen peroxide catabolic process
129	BdiBd21-3.1G0108200	BdiBd21-3.1G0240400	Cluster_7	0.157746	BdiBd21-3.2G0300000	41.3128	FAMA preferred	GO:0006508	proteolysis
130	BdiBd21-3.1G0119700	BdiBd21-3.1G0240400	Cluster_7	0.124607	BdiBd21-3.2G0300000	10.2242	FAMA preferred	NA	NA
131	BdiBd21-3.1G0129800	BdiBd21-3.1G0240400	Cluster_7	1.31906	BdiBd21-3.2G0300000	36.119	FAMA preferred	GO:0019252	starch biosynthetic process
132	BdiBd21-3.1G0129800	BdiBd21-3.1G0240400	Cluster_7	1.31906	BdiBd21-3.2G0300000	36.119	FAMA preferred	GO:0005978	glycogen biosynthetic process
133	BdiBd21-3.1G0151500	BdiBd21-3.1G0240400	Cluster_7	0.00702931	BdiBd21-3.2G0300000	2.88827	FAMA preferred	GO:0030261	chromosome condensation
134	BdiBd21-3.1G0151500	BdiBd21-3.1G0240400	Cluster_7	0.00702931	BdiBd21-3.2G0300000	2.88827	FAMA preferred	GO:0006334	nucleosome assembly
135	BdiBd21-3.1G0151500	BdiBd21-3.1G0240400	Cluster_7	0.00702931	BdiBd21-3.2G0300000	2.88827	FAMA preferred	GO:0045910	negative regulation of DNA recombination
136	BdiBd21-3.1G0176900	BdiBd21-3.1G0240400	Cluster_7	0.531718	BdiBd21-3.2G0300000	18.4735	FAMA preferred	GO:0032259	methylation
137	BdiBd21-3.1G0176900	BdiBd21-3.1G0240400	Cluster_7	0.531718	BdiBd21-3.2G0300000	18.4735	FAMA preferred	GO:0009086	methionine biosynthetic process
138	BdiBd21-3.1G0203900	BdiBd21-3.1G0240400	Cluster_7	0.498916	BdiBd21-3.2G0300000	19.4541	FAMA preferred	GO:0009827	plant-type cell wall modification
139	BdiBd21-3.1G0233100	BdiBd21-3.1G0240400	Cluster_7	0.03999	BdiBd21-3.2G0300000	5.93666	FAMA preferred	GO:0009903	chloroplast avoidance movement
140	BdiBd21-3.1G0233100	BdiBd21-3.1G0240400	Cluster_7	0.03999	BdiBd21-3.2G0300000	5.93666	FAMA preferred	GO:0009904	chloroplast accumulation movement
141	BdiBd21-3.1G0234801	BdiBd21-3.1G0240400	Cluster_7	1.16333	BdiBd21-3.2G0300000	45.4366	FAMA preferred	NA	NA
142	BdiBd21-3.1G0298600	BdiBd21-3.1G0240400	Cluster_7	1.25714	BdiBd21-3.2G0300000	33.4164	FAMA preferred	NA	NA
143	BdiBd21-3.1G0315200	BdiBd21-3.1G0240400	Cluster_7	0.132305	BdiBd21-3.2G0300000	3.70458	FAMA preferred	NA	NA
144	BdiBd21-3.2G0041200	BdiBd21-3.1G0240400	Cluster_7	0.822753	BdiBd21-3.2G0300000	43.9656	FAMA preferred	NA	NA
145	BdiBd21-3.2G0063000	BdiBd21-3.1G0240400	Cluster_7	0.560732	BdiBd21-3.2G0300000	14.4622	FAMA preferred	NA	NA
146	BdiBd21-3.2G0089700	BdiBd21-3.1G0240400	Cluster_7	0.128405	BdiBd21-3.2G0300000	26.3502	FAMA preferred	NA	NA
147	BdiBd21-3.2G0158400	BdiBd21-3.1G0240400	Cluster_7	0.330792	BdiBd21-3.2G0300000	38.1642	FAMA preferred	GO:0045490	pectin catabolic process
148	BdiBd21-3.2G0158400	BdiBd21-3.1G0240400	Cluster_7	0.330792	BdiBd21-3.2G0300000	38.1642	FAMA preferred	GO:0042545	cell wall modification
149	BdiBd21-3.2G0184100	BdiBd21-3.1G0240400	Cluster_7	0.18571	BdiBd21-3.2G0300000	5.51775	FAMA preferred	GO:0007015	actin filament organization
150	BdiBd21-3.2G0184100	BdiBd21-3.1G0240400	Cluster_7	0.18571	BdiBd21-3.2G0300000	5.51775	FAMA preferred	GO:0051017	actin filament bundle assembly
151	BdiBd21-3.2G0184100	BdiBd21-3.1G0240400	Cluster_7	0.18571	BdiBd21-3.2G0300000	5.51775	FAMA preferred	GO:0051639	actin filament network formation
152	BdiBd21-3.2G0248300	BdiBd21-3.1G0240400	Cluster_7	0.186545	BdiBd21-3.2G0300000	15.5379	FAMA preferred	NA	NA
153	BdiBd21-3.2G0263400	BdiBd21-3.1G0240400	Cluster_7	0.190528	BdiBd21-3.2G0300000	6.60133	FAMA preferred	GO:0007163	establishment or maintenance of cell polarity
154	BdiBd21-3.2G0263400	BdiBd21-3.1G0240400	Cluster_7	0.190528	BdiBd21-3.2G0300000	6.60133	FAMA preferred	GO:0007165	signal transduction
155	BdiBd21-3.2G0263400	BdiBd21-3.1G0240400	Cluster_7	0.190528	BdiBd21-3.2G0300000	6.60133	FAMA preferred	GO:0032956	regulation of actin cytoskeleton organization
156	BdiBd21-3.2G0263400	BdiBd21-3.1G0240400	Cluster_7	0.190528	BdiBd21-3.2G0300000	6.60133	FAMA preferred	GO:0008360	regulation of cell shape
157	BdiBd21-3.2G0263400	BdiBd21-3.1G0240400	Cluster_7	0.190528	BdiBd21-3.2G0300000	6.60133	FAMA preferred	GO:0007264	small GTPase-mediated signal transduction
158	BdiBd21-3.2G0263400	BdiBd21-3.1G0240400	Cluster_7	0.190528	BdiBd21-3.2G0300000	6.60133	FAMA preferred	GO:0007015	actin filament organization
159	BdiBd21-3.2G0263400	BdiBd21-3.1G0240400	Cluster_7	0.190528	BdiBd21-3.2G0300000	6.60133	FAMA preferred	GO:0030865	cortical cytoskeleton organization
160	BdiBd21-3.2G0274200	BdiBd21-3.1G0240400	Cluster_7	0.0405673	BdiBd21-3.2G0300000	43.7487	FAMA preferred	GO:0034976	response to endoplasmic reticulum stress
161	BdiBd21-3.3G0012500	BdiBd21-3.1G0240400	Cluster_7	0.734402	BdiBd21-3.2G0300000	36.5106	FAMA preferred	NA	NA
162	BdiBd21-3.3G0068300	BdiBd21-3.1G0240400	Cluster_7	0.0703017	BdiBd21-3.2G0300000	24.6745	FAMA preferred	NA	NA
163	BdiBd21-3.3G0073500	BdiBd21-3.1G0240400	Cluster_7	0.30881	BdiBd21-3.2G0300000	14.9097	FAMA preferred	GO:0000209	protein polyubiquitination
164	BdiBd21-3.3G0073500	BdiBd21-3.1G0240400	Cluster_7	0.30881	BdiBd21-3.2G0300000	14.9097	FAMA preferred	GO:0006511	ubiquitin-dependent protein catabolic process
165	BdiBd21-3.3G0090000	BdiBd21-3.1G0240400	Cluster_7	0.197685	BdiBd21-3.2G0300000	19.1551	FAMA preferred	GO:0051754	meiotic sister chromatid cohesion, centromeric
166	BdiBd21-3.3G0090000	BdiBd21-3.1G0240400	Cluster_7	0.197685	BdiBd21-3.2G0300000	19.1551	FAMA preferred	GO:0007094	mitotic spindle assembly checkpoint signaling
167	BdiBd21-3.4G0002900	BdiBd21-3.1G0240400	Cluster_7	0.468456	BdiBd21-3.2G0300000	31.4645	FAMA preferred	NA	NA
168	BdiBd21-3.4G0248800	BdiBd21-3.1G0240400	Cluster_7	0.247733	BdiBd21-3.2G0300000	29.0467	FAMA preferred	NA	NA
169	BdiBd21-3.4G0343600	BdiBd21-3.1G0240400	Cluster_7	0.247647	BdiBd21-3.2G0300000	18.9015	FAMA preferred	NA	NA
170	BdiBd21-3.4G0414800	BdiBd21-3.1G0240400	Cluster_7	0.00290542	BdiBd21-3.2G0300000	1.41168	FAMA preferred	GO:0007165	signal transduction
171	BdiBd21-3.4G0429500	BdiBd21-3.1G0240400	Cluster_7	0.169829	BdiBd21-3.2G0300000	13.9431	FAMA preferred	GO:0051225	spindle assembly
172	BdiBd21-3.4G0438700	BdiBd21-3.1G0240400	Cluster_7	1.2211	BdiBd21-3.2G0300000	52.8087	FAMA preferred	NA	NA
173	BdiBd21-3.4G0439800	BdiBd21-3.1G0240400	Cluster_7	0.109547	BdiBd21-3.2G0300000	18.1245	FAMA preferred	NA	NA
174	BdiBd21-3.4G0453200	BdiBd21-3.1G0240400	Cluster_7	0.239784	BdiBd21-3.2G0300000	29.015	FAMA preferred	NA	NA
175	BdiBd21-3.4G0498200	BdiBd21-3.1G0240400	Cluster_7	0.270404	BdiBd21-3.2G0300000	39.07	FAMA preferred	GO:0006357	regulation of transcription by RNA polymerase II
176	BdiBd21-3.4G0498200	BdiBd21-3.1G0240400	Cluster_7	0.270404	BdiBd21-3.2G0300000	39.07	FAMA preferred	GO:0006355	regulation of DNA-templated transcription
177	BdiBd21-3.4G0500400	BdiBd21-3.1G0240400	Cluster_7	1.13672	BdiBd21-3.2G0300000	42.5843	FAMA preferred	GO:0007018	microtubule-based movement
178	BdiBd21-3.4G0535501	BdiBd21-3.1G0240400	Cluster_7	0.255415	BdiBd21-3.2G0300000	7.81372	FAMA preferred	NA	NA
179	BdiBd21-3.4G0544600	BdiBd21-3.1G0240400	Cluster_7	0.0209321	BdiBd21-3.2G0300000	12.4589	FAMA preferred	NA	NA
180	BdiBd21-3.4G0621000	BdiBd21-3.1G0240400	Cluster_7	0.712411	BdiBd21-3.2G0300000	23.1373	FAMA preferred	GO:1902531	regulation of intracellular signal transduction
181	BdiBd21-3.4G0621000	BdiBd21-3.1G0240400	Cluster_7	0.712411	BdiBd21-3.2G0300000	23.1373	FAMA preferred	GO:0006338	chromatin remodeling
182	BdiBd21-3.4G0621000	BdiBd21-3.1G0240400	Cluster_7	0.712411	BdiBd21-3.2G0300000	23.1373	FAMA preferred	GO:0006357	regulation of transcription by RNA polymerase II
183	BdiBd21-3.5G0012500	BdiBd21-3.1G0240400	Cluster_7	1.10609	BdiBd21-3.2G0300000	24.5036	FAMA preferred	GO:0045490	pectin catabolic process
184	BdiBd21-3.5G0103000	BdiBd21-3.1G0240400	Cluster_7	0.285396	BdiBd21-3.2G0300000	27.1371	FAMA preferred	NA	NA
185	BdiBd21-3.5G0132700	BdiBd21-3.1G0240400	Cluster_7	0.41941	BdiBd21-3.2G0300000	20.6759	FAMA preferred	GO:0016567	protein ubiquitination
186	BdiBd21-3.5G0163100	BdiBd21-3.1G0240400	Cluster_7	0.0756469	BdiBd21-3.2G0300000	6.65901	FAMA preferred	GO:0007018	microtubule-based movement
187	BdiBd21-3.5G0163100	BdiBd21-3.1G0240400	Cluster_7	0.0756469	BdiBd21-3.2G0300000	6.65901	FAMA preferred	GO:0007017	microtubule-based process
188	BdiBd21-3.5G0174000	BdiBd21-3.1G0240400	Cluster_7	0.900388	BdiBd21-3.2G0300000	54.9282	FAMA preferred	NA	NA
189	BdiBd21-3.5G0256500	BdiBd21-3.1G0240400	Cluster_7	0.318054	BdiBd21-3.2G0300000	22.8802	FAMA preferred	NA	NA
190	BdiBd21-3.5G0288500	BdiBd21-3.1G0240400	Cluster_7	0.240943	BdiBd21-3.2G0300000	41.4108	FAMA preferred	NA	NA
191	BdiBd21-3.5G0307600	BdiBd21-3.1G0240400	Cluster_7	0.669332	BdiBd21-3.2G0300000	45.3843	FAMA preferred	GO:0045493	xylan catabolic process
192	BdiBd21-3.5G0307600	BdiBd21-3.1G0240400	Cluster_7	0.669332	BdiBd21-3.2G0300000	45.3843	FAMA preferred	GO:0031222	arabinan catabolic process
193	BdiBd21-3.5G0329700	BdiBd21-3.1G0240400	Cluster_7	0.0154039	BdiBd21-3.2G0300000	2.75268	FAMA preferred	NA	NA
194	BdiBd21-3.5G0346200	BdiBd21-3.1G0240400	Cluster_7	0.027284	BdiBd21-3.2G0300000	9.74915	FAMA preferred	NA	NA
195	BdiBd21-3.1G0058100	NA	NA	NA	BdiBd21-3.2G0300000	9.51117	FAMA only	GO:0007018	microtubule-based movement
196	BdiBd21-3.1G0065600	NA	NA	NA	BdiBd21-3.2G0300000	15.1736	FAMA only	NA	NA
197	BdiBd21-3.1G0108500	NA	NA	NA	BdiBd21-3.2G0300000	9.61889	FAMA only	GO:0006338	chromatin remodeling
198	BdiBd21-3.1G0108500	NA	NA	NA	BdiBd21-3.2G0300000	9.61889	FAMA only	GO:0006357	regulation of transcription by RNA polymerase II
199	BdiBd21-3.1G0108500	NA	NA	NA	BdiBd21-3.2G0300000	9.61889	FAMA only	GO:1902531	regulation of intracellular signal transduction
200	BdiBd21-3.1G0170100	NA	NA	NA	BdiBd21-3.2G0300000	0.723074	FAMA only	NA	NA
201	BdiBd21-3.1G0185900	NA	NA	NA	BdiBd21-3.2G0300000	1.39809	FAMA only	GO:0007034	vacuolar transport
202	BdiBd21-3.1G0185900	NA	NA	NA	BdiBd21-3.2G0300000	1.39809	FAMA only	GO:0045324	late endosome to vacuole transport
203	BdiBd21-3.1G0185900	NA	NA	NA	BdiBd21-3.2G0300000	1.39809	FAMA only	GO:0015031	protein transport
204	BdiBd21-3.1G0185900	NA	NA	NA	BdiBd21-3.2G0300000	1.39809	FAMA only	GO:0032509	endosome transport via multivesicular body sorting pathway
205	BdiBd21-3.1G0240400	NA	NA	NA	BdiBd21-3.2G0300000	5.86549	FAMA only	GO:0010052	guard cell differentiation
206	BdiBd21-3.1G0240400	NA	NA	NA	BdiBd21-3.2G0300000	5.86549	FAMA only	GO:2000038	regulation of stomatal complex development
207	BdiBd21-3.1G0240400	NA	NA	NA	BdiBd21-3.2G0300000	5.86549	FAMA only	GO:0010440	stomatal lineage progression
208	BdiBd21-3.1G0240400	NA	NA	NA	BdiBd21-3.2G0300000	5.86549	FAMA only	GO:0045893	positive regulation of DNA-templated transcription
209	BdiBd21-3.1G0240400	NA	NA	NA	BdiBd21-3.2G0300000	5.86549	FAMA only	GO:0010374	stomatal complex development
210	BdiBd21-3.1G0240400	NA	NA	NA	BdiBd21-3.2G0300000	5.86549	FAMA only	GO:2000123	positive regulation of stomatal complex development
211	BdiBd21-3.1G0240400	NA	NA	NA	BdiBd21-3.2G0300000	5.86549	FAMA only	GO:0010235	guard mother cell cytokinesis
212	BdiBd21-3.2G0134700	NA	NA	NA	BdiBd21-3.2G0300000	0.210339	FAMA only	GO:0030071	regulation of mitotic metaphase/anaphase transition
213	BdiBd21-3.2G0134700	NA	NA	NA	BdiBd21-3.2G0300000	0.210339	FAMA only	GO:0000209	protein polyubiquitination
214	BdiBd21-3.2G0134700	NA	NA	NA	BdiBd21-3.2G0300000	0.210339	FAMA only	GO:0031145	anaphase-promoting complex-dependent catabolic process
215	BdiBd21-3.2G0264600	NA	NA	NA	BdiBd21-3.2G0300000	44.708	FAMA only	GO:0030154	cell differentiation
216	BdiBd21-3.2G0285200	NA	NA	NA	BdiBd21-3.2G0300000	0.981283	FAMA only	NA	NA
217	BdiBd21-3.3G0082500	NA	NA	NA	BdiBd21-3.2G0300000	1.84247	FAMA only	GO:0007165	signal transduction
218	BdiBd21-3.3G0095900	NA	NA	NA	BdiBd21-3.2G0300000	0.1192	FAMA only	NA	NA
219	BdiBd21-3.4G0107400	NA	NA	NA	BdiBd21-3.2G0300000	0.103801	FAMA only	NA	NA
220	BdiBd21-3.4G0401100	NA	NA	NA	BdiBd21-3.2G0300000	0.0671253	FAMA only	GO:0031507	heterochromatin formation
221	BdiBd21-3.4G0426500	NA	NA	NA	BdiBd21-3.2G0300000	18.5296	FAMA only	NA	NA
222	BdiBd21-3.4G0543000	NA	NA	NA	BdiBd21-3.2G0300000	11.9972	FAMA only	NA	NA
223	BdiBd21-3.4G0543100	NA	NA	NA	BdiBd21-3.2G0300000	10.0997	FAMA only	GO:0006869	lipid transport
224	BdiBd21-3.5G0057800	NA	NA	NA	BdiBd21-3.2G0300000	7.98016	FAMA only	NA	NA
225	BdiBd21-3.5G0192000	NA	NA	NA	BdiBd21-3.2G0300000	0.587728	FAMA only	NA	NA
226	BdiBd21-3.5G0252900	NA	NA	NA	BdiBd21-3.2G0300000	22.4445	FAMA only	GO:0071555	cell wall organization
227	BdiBd21-3.5G0252900	NA	NA	NA	BdiBd21-3.2G0300000	22.4445	FAMA only	GO:0009664	plant-type cell wall organization
